# Comparative transcriptomics and host-specific parasite gene expression profiles inform on drivers of proliferative kidney disease

**DOI:** 10.1101/2020.09.28.312801

**Authors:** Marc Faber, Sohye Yoon, Sophie Shaw, Eduardo de Paiva Alves, Bei Wang, Zhitao Qi, Beth Okamura, Hanna Hartikainen, Christopher J. Secombes, Jason W. Holland

## Abstract

The myxozoan parasite, *Tetracapsuloides bryosalmonae* has a two-host life cycle alternating between freshwater bryozoans and salmonid fish. Infected fish can develop Proliferative Kidney Disease (PKD), characterised by a gross lymphoid-driven kidney pathology in wild and farmed salmonids. To facilitate an in-depth understanding of *T. bryosalmonae*-host interactions, we have adopted a two-host parasite transcriptome sequencing approach to minimize host contamination in the absence of a complete *T. bryosalmonae* genome. Parasite contigs common to both infected hosts (the intersect transcriptome; 7,362 contigs) were typically AT-rich (60-75% AT). 5,432 contigs within the intersect were annotated with 1,930 unannotatde contigs encoding for unknown transcripts. We have focused on transcripts encoding proteins involved in; nutrient acquisition, host-parasite interactions, development, and cell-to-cell communication or proteins of unknown function, establishing their potential importance in each host by RT-qPCR. Host-specific expression profiles were evident, particularly in transcripts encoding proteases and proteins involved in lipid metabolism, cell adhesion, and development. We confirm for the first time the presence of homeobox proteins and a frizzled homologue in myxozoan parasites.

The novel insights into myxozoan biology that this study reveals will help to focus research in developing future disease control strategies.
