## Supplementary Table S3 for "Comparative transcriptomics and host-specific parasite gene expression profiles inform on drivers of proliferative kidney disease"

### Sheet: MEROPS
Supplementary Table S3. MEROPS prediction of T. bryosalmonae proteases within the intersect transcriptome
Protease family	Contig No	Gene / protein name	MEROPS identifier	AT%	ORF (AAs)	SP / SA
Metallo	594	Carboxypeptidase E	M14.005	73.5	864	NO
	1641	Endoplasmic reticulum metallopeptidase 1	M28.A11	72.8	812	_
	1795	Neprilysin	M13.A14	69.2	695	SA
	625	arginyl aminopeptidase-like 1	M01.022	71.3	776	_
	1159	Puromycin-sensitive aminopeptidase	M01.010	69.8	604	_
	2364	subfamily M24B unassigned peptidase	M24.UPB	70.3	235	NO
	975	subfamily M3A unassigned peptidase	M03.UPA	67.9	434	SA
	2979	proliferation-association protein 1	M24.973	69	113	_
	272	leucine aminopeptidase 3	M17.001	68.6	268	_
	285	thimet oligopeptidase	M03.001	68.4	684	_
	2087	26S proteasome non-ATPase regulatory subunit 14	M67.001	65.3	219	_
	1199	Cytosolic non-specific dipeptidase	M20.005	66.3	489	NO
	236	Puromycin-sensitive aminopeptidase	M01.010	67.6	879	_
	715	Xaa-Pro aminopeptidase 1	M24.009	66.3	310	NO
	427	family M38 unassigned peptidase	M38.UPW	67.4	2178	_
	691	AFG3 peptidase	M41.002	66.1	463	NO		METALLO	CYSTEINE	SERINE	THREONINE	ASPARTATE	ASPARAGINE
	2809	methionyl aminopeptidase 1	M24.001	65.2	111	NO		44	26	11	12	5	2
	190	26S proteasome non-ATPase regulatory subunit 2	M13.UPW	66.4	721	_
	2591	Mitochondrial inner membrane i-AAA protease supercomplex subunit	M41.UPW	65.5	602	_
	991	Carboxypeptidase D	M14.UPB	64.2	599	_
	499	Ste24 peptidase	M48.001	63.5	522	_
	6414	FtsH peptidase	M41.001	61.3	817	_
	38688	26S protease regulatory subunit 8	M67.973	60.6	102	_
	23309	Thimet oligopeptidase-like	M03. 001	59.7	610	_
	12021	COP9 signalosome complex subunit 5	M67.002	58.8	322	NO
	1922	26S proteasome non-ATPase regulatory subunit 7	M67.973	63.6	398	_
	1593	Presequence protease-like	M16.012	68.3	935	_
	1622	Endoplasmic reticulum aminopeptidase 1	M01.003	70.6	595	NO
	3411	Carboxypeptidase N subunit 2-like	M14.004	68.2	211	_
	5312	Aspartyl aminopeptidase	M18.002	57.7	385	_
	7025	CAAX prenyl protease 1	M48.003	74.9	434	NO
	2331	Disintegrin and metalloproteinase domain-containing protein 10-like	M12.210	62.5	379	_
	1979	Disintegrin and metalloproteinase domain-containing protein 10-like	M12.210	67.4	431	_
	2900	Disintegrin and metalloproteinase domain-containing protein 10-like	M12.210	67.7	558	_
	3969	Disintegrin and metalloproteinase domain-containing protein 17-like	M12.217	67.7	543	SP
	6589	Disintegrin and metalloproteinase domain-containing protein 22-like	M12.978	70.6	125	_
	8302	Disintegrin and metalloproteinase domain-containing protein 28-like	M12.224	69.2	362	_
	5348	Stromelysin-1	M10.005	70.9	511	NO
	132	Aspartyl aminopeptidase	M18.002	70.6	446	NO
	203	Endoplasmic reticulum aminopeptidase 2	M01.024	70.1	514	SP
	1209	methionyl aminopeptidase 2	M24.002	65.3	422	NO
	9825	Collagenase 3	M10.013		103	_
	658	Nardilysin	M16.983	67.8	886	NO
	4670*	Matrix metalloprotease 13	M10.013	67.2	649	SP
Cysteine	3940	ubiquitin-specific peptidase 4	C19.010	71.9	507	NO
	1864	Ubiquitin carboxyl-terminal hydrolase 22	C19.035	71.7	325	_
	6651	Ubiquitin carboxyl-terminal hydrolase 3	C12.008	69.8	126	_
	494	Ubiquitin carboxyl terminal hydrolase 12	C19.UPW	67.8	198	NO
	825	guanine 5'-monophosphate synthetase	C26.950	69.8	600	_
	1589	family C26 unassigned peptidases	C26.UPW	69.1	355	_
	628	glutamine-fructose-6-phosphate transaminase 1	C44.970	66	696	NO
	1190	family C19 unassigned peptidase	C19.UPW	65.6	550	NO
	520	Ubiquitin carboxyl-terminal hydrolase 7-like	C19.A52	65.5	742	_
	2354	Ubiquitin carboxyl-terminal hydrolase 7-like	C19.A52	67.1	375	_
	34471	Ubiquitin carboxyl-terminal hydrolase 7-like	C19.A52	64.3	124	_
	2419	Cathepsin L-like	C01.033	69.8	324	SP
	3112	ubiquitin-specific peptidase 4-like	C19.010	68.6	239	_
	4101	Cathepsin L-like	C01.032	70.7	415	_
	6351	Cathepsin L2-like	C01.142	64.7	348	SA
	3587	Ubiquitin carboxyl-terminal hydrolase 14	C19.015	74	394	_
	4361	Ufm1-specific protease 2	C78.002	67.9	181	NO
	6392	Ubiquitin carboxyl-terminal hydrolase 13	C19.A53	60.9	273	_
	2623	Ubiquitin carboxyl-terminal hydrolase 16	C19.013	68.6	166	_
	2220	Ubiquitin carboxyl-terminal hydrolase 5	C19.001	73.4	683	NO
	1594	Sentrin-specific protease 7	C48.009	70.5	261	NO
	14880*	Legumain	C13.004	69.3	358	_
	5376	Cathepsin L2-like	C01.142	65.2	287	_
	6642	Cathepsin L-like	C01.032	72.1	316	SP
	4323	OTU domain-containing protein 5	C85.001	69	245	NO
	1553	Ubiquitin thioesterase otubain 1-like	C65.A01	74.8	381	_
Serine	1986	26S protease regulatory subunit 8	S09.UPB	72.7	426	NO
	2059	Alpha/beta hydrolase domain-containing protein 17C	S09.055	68.5	289	NO
	287	family S59 unassigned peptidase	S59.UPW	67.9	496	_
	1312	PC3-like endoprotease variant A	S59.UPW	67.5	670	_
	949	PC3-like endoprotease variant B	S08.UPB	63.3	316	NO
	692	Lon protease homolog	S16.001	68.1	972	NO
	3070	Serine protease HTRA1A	S01.284	71.1	725	NO
	2253	signal peptidase complex subunit 2	S26.001	70.7	160	_
	1059	Alpha/beta hydrolase domain-containing protein 4	S33.013	71.2	321	_
	2059	Alpha/beta hydrolase domain-containing protein 17B	S09.055	68.5	289	NP
	8603	Alpha/beta hydrolase domain-containing protein 11-like	S33.976	71.3	243	_
Threonine	5639	M22 unassigned peptidase	T01.UPA	70	110	_
	2108	Proteasome subunit alpha type-4	T01.973	69.1	240	NO
	501	Glutathione hydrolase 3	T03.001	64.6	303	_
	311	subfamily T1A unassigned peptidase	T01.UPA	67.3	427	_
	2633	Proteasome subunit alpha type-3	T01.973	67	197	_
	5555	proteasome subunit alpha 1	T01.976	64.7	178	NO
	1142	Isoaspartyl peptidase/L-asparaginase	T02.002	63.2	195	NO
	2632	subfamily T1A unassigned peptidase	T01.UPA	65.1	91	NO
	3512	proteasome subunit beta 4	[T01.987	59.9	118	NO
	6864	subfamily T1A unassigned peptidase	T01.UPA	60.5	167	_
	33015	Proteasome subunit beta type-5	T01.012	59.5	129	_
	425	Glutathione hydrolase 1	T03.001	68.7	642	SA
Aspartic acid	3172	Minor histocompatibility antigen H13	A22.003	71.7	367	SA
	2288	Presenilin 1	A22.002	66.4	458	NO
	28824	Probable vacuolar protease A	A01.UPA	67.3	178	_
	2179	subfamily A1A unassigned peptidase	A01.UPA	64.9	259	NO
	8245	Aspartyl proteinase	A01.002	66.2	90	_
Asparagine	283	family N10 unassigned peptide lyases	N10.UPW	68.8	381	NO
	1458	family N11 unassigned peptide lyases	N11.UPW	66.3	1171	NO
