## Supplementary Table S4 for "Comparative transcriptomics and host-specific parasite gene expression profiles inform on drivers of proliferative kidney disease"

### Sheet: Lipases
Supplementary Table S4. Manually annotated T. bryosalmonae lipases within the intersect transcriptome
	Family	Contig No	Abbreviation	Gene / protein name	AT%	ORF (AAs)	SP / SA		PLA1	PLA2	PLC	PLD	OTHER
									8	4	1	2	1
	Phospholipase A1	1196	PLA1A	Phospholipase A1 member A-like	72.9	267	SP
		2146	TGL	Triacyl glycerol lipase	68.6	327	_
		1270	LIPH	Lipase Member H -like	71.6	517	SP
		1439	PLPR2	Pancreatic lipase-related protein 2	69.2	533	SP
		835	LIPG	Endothelial lipase	68.5	222	SP
		910	LIPC	Hepatic triacyl glycerol lipase	68.5	325	_
		2844	PA-PLA1	Phosphatidic acid-preferring phospholipase A1	72	255	_
		1504	PS-PLA1	Phosphatidylserine lipase	68.2	304	SA
	Phospholipase A2	632	PLA2-G15	Group XV phospholipase A2	70.6	243	NO
		1050	PLAA	Phospholipase A-2-activating protein	71.6	753	NO
		648	PNPLA7	patatin-like phospholipase domain-containing protein 7	66.8	1288	SA
		2742	PNPLA1	Patatin-like phospholipase domain-containing protein 1	69.8	404	SA
	Phospholipase C	213	PI-PLC	Phosphoinositide-specific phospholipase C	66.1	865	NO
	Phospholipase D	2003	PLD3	Phospholipase D3	71.7	377	_
		1059	ABHD4	Alpha/beta hydrolase domain-containing protein 4	71.2	321	_
	Other lipases	1422	LIP-E	Hormone sensitive lipase-E	73	2046	NO
	PA / DAG regulators	6148	PAP	phosphatidate phosphatase	69.6	321	N
		349	DGK	Diacylglycerol kinase	64.5	698	N
	Lipid binding	766	ORP9	Oxysterol-binding protein-related protein 9	71.5	592	N
		4060	ORP2	Oxysterol-binding protein-related protein 2	70.1	300	_
		249	HDL-BP	High density lipoprotein-binding protein	68.9	1196	N
		841	SORL1	Sortilin-related receptor 1	68.5	1471	SP
		435	LDLR-RP2	Low-density lipoprotein receptor-related protein 2	71.8	395	N
		2212	LDLR-A1	Low-density lipoprotein receptor class A-contig 1	76.4	306	_
		1711	LDLR-A2	Low-density lipoprotein receptor class A-contig 2	73.6	727	_
		4081	LDLR-A3	Low-density lipoprotein receptor class A-contig 3	75.5	2644	N
		246	LDLR-A5	Low-density lipoprotein receptor class A-contig 5	71.3	626	_
		360	LDLR-A6	Low-density lipoprotein receptor class A-contig 6	70.1	875	_
		380	LDLR-A7	Low-density lipoprotein receptor class A-contig 7	74.3	1091	_
		1077	LDLR-A9	Low-density lipoprotein receptor class A-contig 9	75.8	557	_
		1225	LDLR-A10	Low-density lipoprotein receptor class A-contig 10	74.2	1188	_
		1250	LDLR-A11	Low-density lipoprotein receptor class A-contig 11	74.4	2111	NO
		1676	LDLR-A12	Low-density lipoprotein receptor class A-contig 12	72	243	NO
		1557	LDLR-A13	Low-density lipoprotein receptor class A-contig 13	64.1	346	_
		2096	LDLR-A14	Low-density lipoprotein receptor class A-contig 14	76.8	375	_
		2317	LDLR-A15	Low-density lipoprotein receptor class A-contig 15	71.8	191	_
		2356	LDLR-A16	Low-density lipoprotein receptor class A-contig 16	74.2	221	_
		15318	LDLR-A17	Low-density lipoprotein receptor class A-contig 17	73.4	657	NO
		3006*	LDLR-A18	Low-density lipoprotein receptor class A-contig 18	73.5	2290	NO
		4736*	LDLR-A19	Low-density lipoprotein receptor class A-contig 19	75.9	315	_
