## Supplementary Table S5 for "Comparative transcriptomics and host-specific parasite gene expression profiles inform on drivers of proliferative kidney disease"

### Sheet: Primertable
Accession No.	Gene/ protein name	Abbreviation	Fold Difference*	Closest species (Accession No)	E value (BlastX)	ORF	contig number	%AT	Functional domains	cDNA primers		cDNA Amplicon size (bp)	DNA primers	gDNA Amplicon size (bp)
	Proteases
MN056869	Matrix metalloprotease 13	MMP	12.1257	Bos taurus (O77656.1)	3e-26	FL	4670*	67.2	Sp, 1x zinc-dependent MMP, 1x TM	EF1	GAGCGGGCTTATTTTCTTTTCA	293
										ER1	TTTGCATTTTTATTTTGTTTGTTGTT
MN056863	Legumain	LGMN	2.2974	Rattus novegicus (Q9ROJ8.1)	4e-41	P	14880*	69.3023	1x peptidase C13	EF	CCATTGGCCAAAACATAAAC	271
										ER	TAAATAGCAAACAGATAAATAAACAT
MN056864	Cathepsin L-like	CTS L-like	2	Arabidopsis thaliana (P43297.1)	6e-61	FL	2419	69.8	Sp, 1x peptidase C1	EF	CATGCGAATAGTACCAAAGTT	350
										ER	CCAAAAAGAGGAAATGAAG
MN056865	Cathepsin L2	CTS L2	3.24901	Sinonovacula constricta (AGL33705.1)	2e-70	FL	6351	64.7	1x TM, 1x I29 motif, 1x peptidase C1	EF	AAACGGGAAATCTTAAGTGAACAT	280
										ER	TAATAGAAACAGTGACAGGACCAATAG
MN056866	Disintegrin and metalloproteinase domain-containing protein 10-like-1	ADAM 10-1	0.0220971	Rattus norvegicus (Q10743.2)	2e-35	P	1979	67.4	1x reprolysin-2, 1x disintegrin	EF2	GTTGCAAATTAATAAATAAGACTCCA	195
										ER2	GACAGATGCCATTATATGAACAAAAC
MN056867	Disintegrin and metalloproteinase domain-containing protein 10-like-2	ADAM 10-2	0.615572	Sus scrofa (O77633.2)	2e-32	P	2900	67.6996	1x reprolysin-2, 1x disintegrin	EF1	AATCTTTGCGGAAATGGTGTAT	422
										ER2	GGCTGGCAATCATTGGACTCTAT
MN056868	Disintegrin and metalloproteinase domain-containing protein 10-like-3	ADAM 10-3	0.25	Xenopus laevis (Q8JIY1.1)	1e-32	P	2331*	62.5	1x reprolysin-5, 1x disintegrin	EF	GATTGTGACGGCGGACCTG	353
										ER	TTACAAGCAAACAAACAAGATGAA
	Lipid metabolism
MN056827	Phospholipase A1 member A-like	PLA1A	0.66	Vespa magnifica (POCH47.1)	1e-09	p	1196	72.9	Sp, 1x pancreatic lipase	EF1	TGTTCTGAGTATAGAGCTGCTAAGATATT	392
										ER1	TGTGTTTGCGGTAGTTGATTTTCT
MN056828	Triacyl glycerol lipase	TGL	29.8571	Mus musculus (Q6P8U6.1)	6e-18	FL	2146	70.43	Sp, 1x pancreatic lipase	EF1	GGATGGCCATTGTTTGAA	397
										ER1	AGTATAAGAAGGATTGCTGTGAGTAA
MN056829	Lipase Member H -like	LIPH	68.5935	Homo sapiens (Q8WWY8.1)	8e-12	FL	1270	71.6	Sp, 1x pancreatic lipase	EF1	GACAGCCATTTACAACATTATTATTC	371
										ER1	CATGCTTCGTATTTGTATTTATCTCT
MN056830	Pancreatic lipase-related protein 2	PLPR2	7.46426	Bos taurus (A5PK46.1)	1e-19	FL	1439	69.2	Sp, 1x pancreatic lipase	EF1	ATACACCTCAGAAAGATGATACCTCTT	358
										ER1	TCCTCTTGATTACCAACGTCAT
MN056831	Endothelial lipase	LIPG	21.1121	Mus musculus (Q9WVG5)	4e-17	FL	835	68.5	Sp, 1x pancreatic lipase	EF2	TCAAATTCTAAGAAATCAACAGCAATTTAT	303
										ER2	AGCCATAACATTTTTAATACGTGATAATG
MN056832	Hepatic triacyl glycerol lipase	LIPC	3.73213	Rattus norvegicus (PO7867)	1e-12	FL	910	68.5	Sp, 2x pancreatic lipase	EF2	TAGTCAATTGTGGCTTATTTGGCAT	311
										ER2	TGCAATGTATCCAGGATATTTGGTT
MN056833	Low-density lipoprotein receptor class A-like protein 1	LDLR-A1	64	Tetracapsuloides bryosalmonae (U59916)	5e-17	P	2212	76.4	None	EF3	GCACAAAGGAATCAATA	299
										ER3	ATGTGCTGCTTTAGTTGA
MN056834	Low-density lipoprotein receptor class A-like protein 2	LDLR-A2	45.2548	Camponotus floridanus (XP_011264984.2)	4.1	P	1711	73.6	1x LDLa motif	EF1	TGTACAAGCACCGATTAGATTC	291
										ER1	TGATTATTGCAGGACCATTATTA
MT070967	Low-density lipoprotein receptor class A-like protein 3	LDLR-A3	36.7583	Tetracapsuloides bryosalmonae (U59916)	8e-09	P	4081	75.5	2x LDLa motif, 2x internal repeat, 1x TM	EF2	GATAACCATTTGTATTCTGTAGG	377
										ER2	ATTTGGCATTTATTGTCATTTAC
MN056835	Group XV phospholipase A2	PLA2-G15	0.217638	Mus musculus (Q8VEB4)	4e-24	FL	632	70.6	1x LCAT domain	EF1	AAGAACGTTTCCCTCAGTCTACTACCTTTT	306
										ER1	AAATCAACTGTTCCATCACCATCTTCGT
MN056836	Phospholipase A-2-activating protein	PLAA	0.378929	Mus Musculus (P27612)	1e-67	FL	1050	71.6	6x WD40, 1X PFU, 1x PUL	EF1	ATTCTAGCTGCGTCTGATAATTGTGCTT	334
										ER1	TATCCGGTAAAATGCTTGAGGACTT
MN056837	sortilin-related receptor	SORL1	1.07177	Homo sapiens (Q92673)	1e-27	P	841	68.5	1x VPS10, 1x EGF, 2x LDLa	EF2	ATTCCGTTTGATTCCGTTGAT	199
										ER2	ATTCAACATGCGAACCATAATCT
MN056838	Oxysterol-binding protein-related protein 2	ORP2	2.82843	Homo sapiens (Q9U3H8)	4e-48	P	4060	70.1	1x OSBP	EF1	TACGAAGGAGCGAATAAACAATC	228
										ER1	TGGGCACAAATAATCAGCAGT
	Development / cell-cell communication
MN056854	Microfibril-associated glycoprotein 4	MFAP4	3.73213	Bos taurus (PSS918)	8e-28	P	2167	74.84	1x TM, 2x FReD	EF1	AATTTAATCTGTACTGAAAAATGTGCTGGT	220
										ER1	TTGGTCTATATCCTGTAACCTTATCCCAT
MN056853	Notch-like protein	Notch-like	1.41421	Drosophila melanogaster (AOA1F4.1)	4e-10	P	1152	69.5513	Sp, 3x EGF, 1x TM	EF1	CATCTTAGAGGAATATGGATATAGGT	288
										ER1	TCTGTATTATGAGTATGACTGTAATCATT
MN056850	Neurexin 4-like	Nrxn 4-like	0.03125	Drosophila melanogaster (Q94887)	2e-66	FL	563	67.9045	Sp, 4x laminin G, 1x EGF, 1X FReD, 1x TM	EF1	AGTGTTACAAGACAATCATGTGGAT	252
										ER1	ATCAGTACCCTCATCAGTCTTATAGACA
MN056851	Guanylate cyclase A / atrial natriuretic peptide receptor A	GC / NPR-A	0.0947323	Strongylocentrotus purpuratus (P16065)	8e-106	P	231	69.6929	1x protein kinase, 1x GC	EF1	ACACAGAATGCTACCAAAGGA	232
										ER1	TGCGTCACCAATTGTTTCAAC
MN056852	Neuroglian-like protein	Nrg-like	1.1487	Daphnia magna (XP_032787310.1)	1e-48	FL	2564	68.7554	Sp, 4x Ig, 1x Ig C-2 type, 2x FBN type 3, 1x TM	EF1	AATTGGAGGGTACGGTGGAA	299
										ER1	CGGCTATTGAACAAACTACAGCA
MN056839	Transmembrane anterior posterior transformation protein 1-like	TAPT1-like	0.574349	Caenorhabditis elegans (Q9U3H8)	4e-48	FL	1377	73.28	1x TM, 1x Duf747	EF1	AAGTTGGTTTAATTCCGTTGATTCTGA	295
										ER1	ATGGGAAAACTTTCATAATAAATGACTGCA
MN056840	Homeobox protein, Xenk-2	XENK-2	0.125	Amphibalanus amphitrite (KAF0307692.1)	4e-17	FL	2190†	74.96	1x Homeobox	EF1	TTTTGGTTATAATGAGTGTTCC	291	CTAAAACTGTTCCAATAATTCAAG	313
										ER1	AGCCAATTTTTCCCTTTCTT		GATTTGATGTCAGATCAATTAAAGAA
MN056841	retinal homeobox-1	Rx-1	2.63902	Mus musculus (P80206)	9e-08	FL	972†	72.42	1x Homeobox	EF	CAAAATCATTCTCGGTCTCTACAT	298	CACACTGGTCAGGCTT	328
										ER	TATTACTTGGCGTTACCTGCTCTT		GGTTTTGATTGACACATGAT
MN056842	Homeobox protein, OTX2	Otx-2	0.267943	Mus musculus (P80206)	1e-13	FL	18561*	68.34	1x Homeobox	EF	GGGCCAAAAGAGGAGAAGAAGA	369	TCTTCTGAACAAATCAACAACT	213
										ER	GAATCGCCTAACAAAGCACCAT		CACACAAGATTCATTGATGCTT
MN056843	Homeobox protein, Sebox	Sebox	0.287175	Callorhinchus milii (XP_007894674)	0.062	FL	4608†	72.59	1x Homeobox	EF1	CAACAATTACTCCGCTGAAAA	240	TATCATCTTCAGACACTTCAA	279
										ER1	TGAAACCAAACTAATATCTGTCTT		AGGTACTAGATACTTTCAGAGT
MN056844	Homeobox protein, Ceh-11	Ceh-11	10.5561	Caenorhabditis elegans (P17486)	1e-12	P	44466*	71.03	1x Homeobox	EF1	CATTTACAAAACAAAGATGATG	149	ACTTCAATTACAACTAACTGAAAAAC	526
										ER1	TAATGTATTACGTTGTGATTTAGA		TTAGTTTCATTCTTCTATTTTGGA
MN056845	Homeobox protein, Anf-1-like	Anf-1-like	n.a.	Gallus gallus (P79775)	1.4e-11	P	8582†	73.17	1x Homeobox	EF1	n.a.	n.a.	CATCTAAGCATGACAGTCAATT	358
										ER1	n.a.	n.a.	TTCTTGATAATTCTTCAAAGGTCG
MN056859	Frizzled receptor-2	FZ-2	0.217638	Caenorhabditis elegans (G5ECQ2)	2e-17	FL	2600†	71.8172	Sp, 1x Fz domain, 1x Fz/Sm membrane region	EF2	ATTATGCCATCGAAAAGAAA	357	ACTATTGCTAATCTAGGAAATGGATT	613
										ER2	GCCAAAAGCTAGCAAACAAA		GTACCATTAATAATCTTGTTCTGATTA
MN056857	heat shock protein 60	HSP60	0.203063	Drosophila melanogaster (O02649)	0	FL	407	64.8919	1x TCP / cpn60	EF	GACGGTGTGGAAATAATAAAATCAG	289
										ER	TTCCGGCAGCAGGTGTATCTTCTT
MN056855	Heat shock cognate 71 kDa protein	HSC71	0.933033	Xenopus laevis (P02827)	0	FL	2315	63.885	1x HSP70	EF	TGACGGACCCAAGCCTATG	325
										ER	AAAAGTACCGCCACCCAAATC
MN056856	heat shock protein 70	HSP70	0.287175	Caenorhabditis briggsae (P19208)	2e-123	P	3339	64.3364	1x HSP70	EF	GCTCTCATCGACAACAAATACTA	202
										ER	AGAACCACCCACTAAAACAAT
MN056858	heat shock protein 90	HSP90	0.353553	Oryctolagus cuniculus (P30946)	0	FL	30	68.9041	1x HATPase, 1x HSP90	EF	CTTGTTGCATCGTTACTGGT	346
										ER	TTATCTTGCGAAAAATCTTGAGG
	Cnidarian-specific structural proteins
FN662483	Putative group 1 minicollagen-1	TBNCOL-1	0.0110485	Tetracapsuloides bryosalmonae (FN662483)	0	FL	1147	53.8462	Sp, 2x internal repeat, 1x collagen	EF	GTATACCTCAGTCTTTAAAAAATGAGAAA	268
										ER	CCATTTATTCCAGGAGGTCCAG
MN056860	Putative group 1 minicollagen-2	TBNCOL-2	0.0078125	Tetracapsuloides bryosalmonae (FN662483)	6e-62	FL	608	52.6316	Sp, 1x collagen	EF	GCCAATGAAGAAAAATCCACAGAAA	331
										ER	CTTGTAAACCAGGTGCTCCAG
MN056861	Putative group 1 minicollagen-3	TBNCOL-3	0.0824692	Sphaeromyxa zaharoni (LK936453)	8e-45	FL	726	58.7354	Sp, 1x collagen	EF	TATTGTGCTGAATTTAACGTTAAAC	387
										ER	ACATACACCTGGGACGCATTGAT
MN056862	putative group 1 minicollagen-4	TBNCOL-4	0.0044871	Kudoa iwatai (LK936448)	3.6e-47	FL	2286†	56.0386	Sp, 1x collagen	EF	AAGTAAATATTTGTAGCCCCAGTT	299
										ER	ACAATTAGTAGCACAAGAAGGTT
	Other
MN056870	Nuclear export mediator factor	NEMF	1.6245	Daphnia magna (XP_032787310.1)	3e-163	P	2560	71.8346	1x FnBPA, 1x Duf 814, 1x Duf 3441	EF1	GGGACCTTCAACCAAACTCAAA	321
										ER1	TCATCAACAGCATTCAAAACAACA
MN056871	Thymosin beta 4-like protein	TMSB4	2.63902	Acropora millepora ( XP_029206527.1)	3e-48	P	14468*	70.6569	1x TMS actin binding, 3 x TMSB4	EF2	TGCCACTATGAGCGAGGTTA	322
										ER2	ATTTGCATTTGGTAGTGTATTCTTT
MN056873	Tetraspanin (CD53-like)	CD53-like	8	Oryzias javanicus (RVE68933.1)	2e-12	FL	2440	67.1212	1X tetraspanin	EF1	CCTGGTAGCTGGATCTTTGC	205
										ER1	GCTTGTAACTCCACAGCATTGA
MN056880	Tb-ELF-1α	ELF-1α	0.707107	Escherichia coli (WP_089502694.1)	2e-148	FL	327	64	1x GTP_EFTU; 1x GTP_ EFTU_D3	EF1	TATCCCGTGGTATGGTTGTAGGTAAA	397
										ER1	GGCTTAGCATTAGGATCTCTTGAA
MN056881	Tb-60S ribosomal protein L-12	RPL-12	0.812252	Klebsiella pneumoniae (WP_068857396.1)	6e-60	FL	1309	64.1	1x RL-11 / -12	EF2	TCGACAAGACACCCAACTGATACA	176
										ER2	AAAGAACCCCCTCGTGATAGA
	Unknown / hypothetical proteins
MN056874	Unknown protein, C-28481	C-28481	2.46229	No hits	n.a.	P	28481*	68.9542	None	EF	TTCGGGGTCAGAAAGTGT	179
										ER	TAAATAGATCGGCATAAAAGAT
MN056875	Unknown protein, C-51833	C-51833	4.92458	No hits	n.a.	P	51833*	75.5556	None	EF	ATCTGTTACAATCTTGGACTACA	181
										ER	AATCATGGAAGAATCAGTTTT
MN056876	Unknown protein, C-52333	C-52333	1	No hits	n.a.	P	52333*	74.5704	None	EF	ATCGTTCTTTCTTTGTGCTCTAA	255
										ER	AGTTGTATAATTGGGTTTTTGTTT
MN056877	Hypothetical protein, C- 1242	C-1242	0.00112178	No hits	n.a.	FL	1242†	73.2965	Sp, 2x internal repeats	EF3	CCTGGTCATTTAAAACTACATTATTCT	172
										ER3	TATTAACGTTTCCCAAATCTAACTG
MN056878	Hypothetical protein. C-660	C-660	0.164938	No hits	n.a.	FL	660	70.5473	Sp	EF	TAGGAAAGGTAAATAAAGTTGTGGAG	226
										ER	GTTGTTGCCGTAATTAAAGATGAT
MN056879	Unknown protein, C-168	C-168	0.0717936	No hits	n.a.	FL	168	73.4191	None	EF	ATATGAAAATGGCTATAATGACTAT	365
										ER	TAATTTTTAACATGCTGCACTTACC
MT070968	Unknown protein, C-39373	C-39373	12.1257	No hits	n.a.	P	39373*	76.5	Sp	EF	TAAGCAAAAATAAATGTGGTT	183
										ER	TAGCAATCTTTAAAGTAGTCAA
Footnotes and abbreviations:
†	Contig only found in fish derived transcriptome
*	Contig only found in bryozoan derived transcriptome
FL	Full length
P	Partial
Sp	Signal peptide
TM	Transmembrane domain
MMP	Matrix-metallo protease
LDLa	Low-density lipoprotein receptor domain class A
LCAT	Lecithin:cholesterol acyltransferas
WD40	Trp-Asp (WD) 40 repeats
PFU	PLAA family ubiquitin binding
PUL	PLAP, Ufd3p and Lub1p
VPS10	Vacuolar protein sorting 10
EGF	Epidermal growth factor
OSBP	Oxysterol-binding protein
FReD	Fibrinogen-related domains
GC	Guanylate cyclas
Ig	Immunoglobulin
IG C-2 type	Immunoglobulin C-2 Type
FBN	Fibrinogen
Duf	domain of unknown function
Fz	Frizzled
Sm	Smoothened
TCP	Teosinte branched 1,cycloidea and PCF domain
cpn60	Chaperonin 60
HSP	Heat shock protein
HATPase	Plasma membrane H+-ATPase
FnBPA	Fibronectin-binding protein A
TMS	Membrane protein Tms-like
TMSB4	Thymosin beta-4
GTP_ETFU	GTP-binding elongation factor thermo unstable
RL-11	Ribosomal protein L11/L12
